# Attomolar fecal cytokine profiling reveals gut immune dynamics and disease states

**DOI:** 10.64898/2026.03.31.714463

**Authors:** Stephanie J. Zhang, Utkarsh Sharma, Yasmeen Senussi, Arvin Dayao, Mia Sveen, Madison Brown, Thanpisit Lomphithak, My Nguyen, Aleigha R. Lawless, Camille A. Briskin, Tatyana Sharova, Genevieve M. Boland, Sonia Cohen, Scott Snapper, Francesca S. Gazzaniga, Lynn Bry, David R. Walt, Travis E. Gibson

**Affiliations:** Pathology Department, Brigham and Women’s Hospital, Boston, MA, USA; Harvard Medical School, Boston, MA, USA; Wyss Institute for Biologically Inspired Engineering at Harvard University, Boston, MA, USA; Broad Institute of MIT and Harvard, Cambridge, MA, USA; Massachusetts Institute of Technology, Cambridge, MA, USA; Division of Gastroenterology, Hepatology, and Nutrition, Boston Children’s Hospital, Boston, MA, USA; Department of Pathology, Massachusetts General Hospital, Boston, MA, USA; Krantz Family Center for Cancer Research, Mass General Brigham Cancer Institute, Boston, MA, USA; Department of Surgery, Mass General Brigham, Boston, Massachusetts, USA; Harvard University, Cambridge, MA, USA; Division of Gastroenterology, Hepatology, and Endoscopy, Brigham & Women’s Hospital, Boston, MA USA

## Abstract

The gut modulates systemic health, influencing immune, neurological, and cardiovascular processes. While fecal sequencing of microbial nucleic acids provides a non-invasive view of microbial composition, sensitive measurement of host-derived signals in stool remains limited. Here we introduce DIGEST (Digital Immunoassay for Gut-Environment Single-molecule Targets), an ultrasensitive digital immunoassay that quantifies proteins in fecal extracts to attomolar levels. In mice, longitudinal profiling during a high-fat diet perturbation revealed coordinated host cytokine responses that occurred within 24 hours, with sustained elevation after diet withdrawal, enabling non-invasive tracking of within-subject immune dynamics. Application of DIGEST to quantify a panel of host inflammatory cytokines in patients with inflammatory bowel disease distinguished active ulcerative colitis from quiescent disease and non-IBD controls (AUC=0.98). In advanced melanoma patients receiving PD-1 blockade, pretreatment fecal IL-23 concentrations discriminated responders from non-responders with an AUC of 0.87. Together, these results establish DIGEST as a generalizable platform for sensitive, non-invasive quantification of host protein activity at the gut interface, with broad applications in basic science discovery, disease surveillance, and therapy response prediction.
