## Supplementary material for "Attomolar fecal cytokine profiling reveals gut immune dynamics and disease states": All Tables: cohort_meta_tables.xlsx

### Sheet: IBD_cohort
Cohort characteristics
External label	Measurement label	Sex	Age at Collection	Diagnosis	Group	Year of Collection	Approximate time from Flare (days)	Maintenance medications	Medications at Time of Collection	Additional Notes
IBD1	HDX1	M	20	UC active symptoms/flare	UC active/flare	2013	14	From clinic note 4 months prior: Asacol 1200 mg p.o. twice daily (only taking once daily dosing) ergocalciferol 1000 international units daily, Singulair 10mg daily, albuterol as needed, Flovent 2 puffs twice daily, multivitamin with iron vitamin D. GI suggested that they transition to once daily preparation of Lialda 2.4 mg daily and was prescribed.	Albuterol 2 puffs every 4 hours as needed for cough and difficulty breathing; Flovent HFA 100 mcg per inhalation, 2 puffs inhaled twice a day; Lialda 1.2 g tablet, 2 tablets by mouth twice a day	From clinic note 4 months prior: Asacol 1200 mg p.o. twice daily (only taking once daily dosing) ergocalciferol 1000 international units daily, Singulair 10mg daily, albuterol as needed, Flovent 2 puffs twice daily, multivitamin with iron vitamin D. GI suggested that they transition to once daily preparation of Lialda 2.4 mg daily and was prescribed. Clinic note at time of collection: Albuterol 2…
IBD2	HDX2	F	13	UC active symptoms/flare	UC active/flare	2014	4	Patient has extensive and complicated history from diagnosis (about 7 months prior) to collection. At 7 months before diagnosis she had knee swelling and lyme titers that returned positive and was started on 5-6 week course of doxycycline -- shortly after developed symptoms. She has never been in remission and surgery consulted about total colectomy despite trial of 6MP, remicade, steroids, and t…	Patient was Inpatient at time of collection and these are the scheduled medications: Tacrolimus 4.5 mg PO BID, Cholecalciferol 1,000 unit PO daily, citalopram 10 mg PO BID, clonazepam 0.25mg PO bedtime, heparin flush 20 unit IV, hydrocortisone (cortifoam) 80mg PR bedtime, magnesium gluconate 250mg PO and 125mg PO, mercaptopurine 25 mg PO daily, omeprazole 20mg PO BID, Sodium chloride 0.9% (NS flu…	GI admit note from 7 months prior to collection: 5 months ago had knee swelling and lyme titers that returned positive. She was started on 5-6 week course of doxycycline and shortly after developed intermittent lower abd pain, nausea, and looser stools. Day before this note she started Flagyl (one dose). In the ER she recieved 20 cc/kg bolus. At this point in time she had not been diagnosed with …
IBD3	HDX3	M	20	UC active symptoms/flare	UC active/flare	2013	2	Canasa 1 g at night, Asacol 2400 mg twice a day, and multivitamin with iron. Discontinued the Asacol and increased Canasa (about a month or a little less before stool collection). Has had at least two 10 day courses of prednisone over the year before collection and symptoms improved; symptoms returned each time after prednisone was tapered.	Part way through a medrol pack, Canasa 1g at night, Asacol 2400 mg BID, multivitamin with iron	6 months before collection: Asacol hd (mesalamine 800 mg tablet DR Take 2) PO BID. Use cortisone suppositories if needed. 3 months beofre collection: Asacol hd (mesalamine 800 mg tablet DR Take 2) PO BID. Use cortisone suppositories if needed, Fluticasone nasal spray, hydrocortisone acetate 1 SUPP 25 mg PR BID x 30 days; medrol dosepak 1 month before collection: Canasa 1g at night, Asacol 2400mg …
IBD4	HDX4	M	15	UC active symptoms/flare	UC active/flare	2014	14	9 months before collection: Asacol 2.4g twice a day and ferrous sulfate 330mg 3 times a day. Had a 20mg daily sterioud taper ove the course of a couple weeks. 3 months before collection: Asacol 2400mg twice a day. Struggling with Asacol and struggles with taking ferrous sulfate consistently, but is still taking it. Prescribed Apriso capsule (1.4g) once a day. Needed another IV iron infusion (1700…	On day of collection Inpatient: Methylprednisolone 20mg IV; pantoprazole 40mg IV	Was diagnosed with UC 9 months before collection. At this time, they started him on a 5-ASA and he was transfused during his admission prior to his diagnosis.
IBD5	HDX5	M	15	UC active symptoms/flare	UC active/flare	2014	75	4 months before collection: 6-Mercaptopurine 75mg daily, Levsin, Zofran. 1 month before collection: Prednisolone 2mL daily, 6-Mercaptopurine 75mg daily.	6-mercaptopurine 75mg daily, prednisone (15mg)
IBD6	HDX6	M	10	UC active symptoms/flare	UC active/flare	2013	45	10 months before collection: Asacol 1600mg morning and 800 at night and prednisone 25mg per day. Plan to taper prednisone by 5 mg each week and little by little after that. Asacol increased to 1600mg twice a day. Mercaptopurine and prednisone courses- seemed to stop prednisone about a month prior to collection.	Mercaptopurine 50mg once a day.
IBD7	HDX7	M	10	UC active symptoms/flare	UC active/flare	2007	60	Was given these meds upon discharge from admission about 3 weeks before collection/patient was diagnosed at this admission: Tacrolimus 4mg twice a day, 6-mercaptopurine 50mg MWFSunday and 25mg Tues/Thurs/Sat, Strattera, prednisone, magnesium oxide, protonix and atovaquone	Tacrolimus 4mg twice a day, 6-mercaptopurine 50mg 4 days/weel and 25mg 3 days/week, Strattera 60mg/week, prednisone 20mg twice a day, protonix 20mg twice a day, and atovaquone 1000mg in the morning.
IBD8	HDX8	F	18	UC active symptoms/flare	UC active/flare	2012	120	6 months prior to collection: Was noted to be in clinical remission on Remicade 10mg/kg IV every 8 weeks, sulfasalazine 1g twice a day, vitamin C 1000mg PO daily, iron 325 mg tablets 2 tabs PO daily, vitamin D3 5000 international units PO daily, folic acid 1 mg PO daily, chlorella powder 1 teaspoon to 1 tablespoon PO daily, psyllium husk 1 tablespoon of granules PO twice a day, tumeric powder occ…	Inpatient medications: ascorbic acid 1,000mg PO daily, calcium carbonate 1,200mg PO daily, cholecalciferol 10,000 unit PO daily, ferrous sulfate 325mg PO BID, folic acid 1mg PO daily, methylprednisolone 30mg IV, sulfasalazine 1,000mg PO TID
IBD15	HDX15	M	10	UC no active symptoms/flare	UC no active	2013	NA	Pentasa 1500 mg twice a day	Pentasa 1500 mg twice a day
IBD11	HDX11	F	12	UC no active symptoms/flare	UC no active	2014	NA	About 5 days before collection: inpatient and received allopurinol 50mg PO daily, ergocalciferol 50,000 unit PO weekly, ferrous sulfate 140mg PO daily, mercaptopurine 25mg PO daily, and methylprednisolone 20mg IV Meds upon discharge: 6-mercaptopurine, allopurinol, 20 mg prednisone BID, vitamin D, iron sulfate	(also see inpatient meds in maintenacne meds) 6-mercaptopurine 25mg every other day, 50mg allopurinol daily, 20mg prednisone BID, vitamin D 50,000 units weekly, iron sulfate 45mg elemental 1 tablet daily	was not flaring at time of collection, but was admitted the week prior due to increased abd pain, decreased PO intake, and increased bloody stools.
IBD12	HDX12	F	8	UC no active symptoms/flare	UC no active	2014	NA	Started on 6-mercaptopurine 2 months before collection, sulfasalazine, probiotic, vitamin D	6-mercaptopurine once daily, probiotic 225 3g daily, glutagenics L-glutamine 3500mg daily, sulfasalazine 100mg/mL, vitamin D complex 4000 international units daily, exfuze
IBD10	HDX10	F	17	UC no active symptoms/flare	UC no active	2013	NA	Infliximab q6 weeks	Infliximab q6 weeks	previously failed other meds
IBD13	HDX13	F	12	UC no active symptoms/flare	UC no active	2007	NA	About 2 months before collection: Asacol 800mg twice a day, multivitamin plus Tums, iron 65mg BID, 6-MP 50mg a day, Entecorte 3mg TID, Culturelle, Proctofoam AC on a BID basis. Added Benefiber. Also, admitted and was given a 7-10 course of IV corticosteroids. Infliximab, prednisone (tapering)	Remicade, prednisone 10-15mg per day Note: discontinued 6-mp less than 10 days before collection	admitted 2 months prior to collection for flare, but was not flaring at time of collection
IBD14	HDX14	F	11	UC no active symptoms/flare	UC no active	2007	NA	Refractory to maintenance therapy with salicylates. Began mercaptopurine which controlled symptoms and intermittent flares require either Cortenemas or systemic prednisone 3-4 months before collection: Current meds include Cortenema 100mg once at night, sulfasalazine 1g twice a day, 6-mercaptopurine 25mg 6 days a week, folic acid 1mg per day, VSL#3 one packet twice a day as well as multiple suppl…	Sulfasalazine 1g twice a day, 6-MP 25mg 6 days a week, cortenema 1 day on 2 days off, VSL #3 pills twice a day, and folic acid 1mg a day.	on a low dose of 6-mp because she is a thiopurine methyltransferase heterozygote (TPMT1/TPMT3)
IBD9	HDX9	F	15	UC no active symptoms/flare	UC no active	2011	NA	metronidazole (250 mg once per day), fish oil enteric coated (4 capsules per day) and probiotic (2 capsules twice a day), and 2 gummy vitamins twice a day	metronidazole (250 mg once per day), fish oil enteric coated (4 capsules per day) and probiotic (2 capsules twice a day), and 2 gummy vitamins twice a day	Intolerant to salicylates
IBD16	HDX16	M	12	UC no active symptoms/flare	UC no active	2014	NA	About 5 months before collection: Synthroid 150 ug by mouth daily, and Ergocalciferol 64,000 units by mouth weekly. Started a trial of bile acid sequestrants	*Stool collected after subtotal colectomy* - no clinic note on day of collection, but note from a week later says patient is not taking any medications, but later in the note says he is requiring increasing doses of Synthroid (currently at 165mcg)
IBD23	HDX23	F	14	Control - functional abdominal pain	Control	2010	NA	N/A	Inpatient: montelukast 10mg PO bedtime, **previous day** had polyethylene glycol 3350 (miraLax) and acetaminophen 650 mg PO
IBD18	HDX18	F	8	Control - celiac disease	Control	2007	NA	N/A	none documented
IBD19	HDX19	M	5	Control - microcephaly, seizure disorder, vagal nerves, status post vagal nerve stimulator, history of intractable reflux and vomiting	Control	2007	NA	N/A	Trileptal 11 cc q.a.m. and 12 cc at bedtime, Zonegran 150mg q.a.m. and 200 mg q.p.m., lorazepam 1mg/tab q.a.m. and 1 tab q.p.m., weaning off Ativan slowly, Zantac (15mg/1 cc) 4 cc per G tube twice daily, Pulmicort 0.5 cc twice daily via nebulizer, Poly-Vi-Sol 1 cc per G tube once daily.
IBD17	HDX17	F	11	Control - chest pain, no GI issues	Control	2008	NA	N/A	Might be on Nexium, but was not sure
IBD20	HDX20	F	9	Control - functional GI	Control	2008	NA	N/A	Prilosec 40mg twice a day, pepcid 20mg a day, 3 Ex-Lax a day, fluoride, Golytely 500 mL every other night and one Boost daily
IBD24	HDX24	M	3	Control - eschar at the site of a tick bite - assessing for infectious processes	Control	2012	NA	N/A	Clindamycin 139 mg IV and gentamicin 34.8 mg IV
IBD22	HDX22	F	14	Control - neurogenic bladder and functional constipation	Control	2012	NA	N/A	Scheduled omeprazole in patient but not clear if it was taken on the day of collection
IBD21	HDX21	F	13	Control - asymptomatic, has IBS	Control	2009	NA	N/A	none documented - only on lactose free diet due to lactose intolerance

### Sheet: IT_cohort
Cohort characteristics
Patient ID	Cohort number	ICI response 6 months	Stool weight (mg)	Treatment time	Treatment	Melanoma type	Response	Time to PD	irAEs	Notes
2690	1	Responder	96.9	Pre-treatment	Neoadjuvant pembrolizumab	Cutaneous	pathCR	N/A	Dermatitis (worsening underlying dermatitis)	Sepsis from complex UTI (+ antibiotics) prior to baseline sample
3137	1	Responder	106.9	Pre-treatment	Neoadjuvant pembrolizumab	Cutaneous	pathCR -> recurrence	420	Collagenous colitis
3032	1	Responder	57.1	Pre-treatment	Pembrolizumab	Metastatic Cutaneous	R>NR	475	PMR, dermatitis, hypothyroidism	Multiple UTIs (+ likely antibiotics) prior to baseline sample
2907	1	Responder	84.9	Pre-treatment	Neoadjuvant ipilimumab + nivolumab	Unknown (treated as cutaneous)	pathCR	N/A	ICI colitis	On antibiotics (doxycycline > augmentin > moxifloxacin); also on prednisone 80 mg
2409	1	Responder	63.4	Pre-treatment	Ipilimumab + nivolumab	Unknown (treated as cutaneous)	R	N/A	ICI hepatitis	On prednisone 40 mg for ICI hepatitis
2132	1	Responder	87.1	Pre-treatment	Nivolumab + relatlimab	Metastatic Cutaneous	R	N/A	Nephritis, thyroiditis
2184	2	Non-responder	131	Pre-treatment	Nivolumab + relatlimab	Metastatic Cutaneous	R>NR	151	N/A
1750	2	Non-responder	143	Pre-treatment	Nivolumab + relatlimab	Metastatic Cutaneous	NR	35	N/A	Patient passed away 6/10/23
2877	2	Responder	116	Pre-treatment	Ipilimumab + nivolumab	Metastatic Cutaneous	R>NR	272	ICI colitis
2792	2	Non-responder	112	Pre-treatment	Ipilimumab + nivolumab	Metastatic Cutaneous	R>NR	166	ICI colitis
2027	2	Non-responder	130	Pre-treatment	Neoadjuvant ipilimumab + nivolumab	Cutaneous	pathNR	N/A	N/A
2472	2	Non-responder	113.7	Pre-treatment	Pembrolizumab	Metastatic Cutaneous	NR	51	Pneumonitis	Occurred after addition of ipilimumab
3234	2	Non-responder	133	Pre-treatment	Neoadjuvant ipilimumab + nivolumab	Cutaneous	pathPR	N/A	Mucositis
350	2	Non-responder	44	Pre-treatment	Nivolumab + relatlimab	Metastatic Cutaneous	SD>NR	295	Colitis + duodenitis
526	2	Responder	122	Pre-treatment	Neoadjuvant pembrolizumab	Cutaneous	pathCR	N/A	PMR reactivation
2538	2	Responder	131	Pre-treatment	Pembrolizumab	Metastatic Cutaneous	R	N/A	Hypothyroidism
1869	2	Non-responder	146	Pre-treatment	Neoadjuvant ipilimumab + nivolumab	Cutaneous	pathNR>recurrence	334	N/A
2067	2	Responder	140	Pre-treatment	Neoadjuvant dostarlimab	Cutaneous	pathCR	N/A	Hypophysitis
3335	2	Responder	44	Pre-treatment	Ipilimumab + nivolumab	Metastatic Cutaneous	R	N/A	Hypothyroid + dermatitis
3344	2	Non-responder	118	Pre-treatment	Neoadjuvant dostarlimab	Cutaneous	pathNR	N/A	N/A
3419	2	Responder	134	Pre-treatment	Neoadjuvant dostarlimab	Cutaneous	pathCR	N/A	Type 1 diabetes mellitus, dermatitis
