## Supplementary material for "Attomolar fecal cytokine profiling reveals gut immune dynamics and disease states": All Tables: extended_data_tables.xlsx

### Sheet: Spike_Recovery
mammal	cytokine	rep	base	calculated_conc	corrected	true	percent_recovery_sub	label	lod	is_spiked_above_base
human	IL22	replicate 1	0.0638442	40.0252	39.9614	40	99.9035	high spike human	0.0638442	TRUE
human	IL22	replicate 1	0.0638442	1.36468	1.30084	1.6	81.3023	low spike human	0.0638442	TRUE
human	IL22	replicate 2	0.0638442	34.7664	34.7025	40	86.7563	high spike human	0.0638442	TRUE
human	IL22	replicate 2	0.0638442	1.03431	0.970462	1.6	60.6539	low spike human	0.0638442	TRUE
human	IL1b/IL23	replicate 1	0.0128	46.0156	46.0028	40	115.007	high spike human	0.0128	TRUE
human	IL1b/IL23	replicate 1	0.0128	2.19256	2.17976	1.6	136.235	low spike human	0.0128	TRUE
human	IL1b/IL23	replicate 2	0.0128	54.7742	54.7614	40	136.904	high spike human	0.0128	TRUE
human	IL1b/IL23	replicate 2	0.0128	2.73324	2.72044	1.6	170.027	low spike human	0.0128	TRUE
human	IL6	replicate 1	0.0237513	28.5908	28.567	40	71.4176	high spike human	0.0237513	TRUE
human	IL6	replicate 1	0.0237513	2.51815	2.4944	1.6	155.9	low spike human	0.0237513	TRUE
human	IL6	replicate 2	0.0731936	36.2059	36.1327	40	90.3318	high spike human	0.0237513	TRUE
human	IL6	replicate 2	0.0731936	2.45432	2.38113	1.6	148.82	low spike human	0.0237513	TRUE
human	IL10	replicate 1	0.223237	28.7609	28.5377	40	71.3443	high spike human	0.0128	TRUE
human	IL10	replicate 1	0.223237	2.20133	1.97809	1.6	123.631	low spike human	0.0128	TRUE
human	IL10	replicate 2	0.0200825	28.3053	28.2853	40	70.7131	high spike human	0.0128	TRUE
human	IL10	replicate 2	0.0200825	2.32684	2.30676	1.6	144.172	low spike human	0.0128	TRUE
human	IL17	replicate 1	0.0128	37.0616	37.0488	40	92.6219	high spike human	0.0128	TRUE
human	IL17	replicate 1	0.0128	1.74774	1.73494	1.6	108.433	low spike human	0.0128	TRUE
human	IL17	replicate 2	0.0128	33.7403	33.7275	40	84.3187	high spike human	0.0128	TRUE
human	IL17	replicate 2	0.0128	1.3984	1.3856	1.6	86.6003	low spike human	0.0128	TRUE
human	IL18	replicate 1	0.0343972	38.4644	38.43	40	96.0751	high spike human	0.0343972	TRUE
human	IL18	replicate 1	0.0343972	1.39557	1.36118	1.6	85.0736	low spike human	0.0343972	TRUE
human	IL18	replicate 2	0.0343972	42.3222	42.2878	40	105.72	high spike human	0.0343972	TRUE
human	IL18	replicate 2	0.0343972	1.46094	1.42655	1.6	89.1592	low spike human	0.0343972	TRUE
human	TNFa	replicate 1	0.13207	35.6279	35.4958	40	88.7396	high spike human	0.13207	TRUE
human	TNFa	replicate 1	0.13207	2.69734	2.56527	1.6	160.33	low spike human	0.13207	TRUE
human	TNFa	replicate 2	0.13207	41.136	41.0039	40	102.51	high spike human	0.13207	TRUE
human	TNFa	replicate 2	0.13207	2.91332	2.78125	1.6	173.828	low spike human	0.13207	TRUE
mouse	TNFa	replicate 1	7.18835	49.4461	42.2578	80	52.8222	high spike mouse	0.0256	TRUE
mouse	TNFa	replicate 1	7.18835	15.4483	8.25993	3.2	258.123	low spike mouse	0.0256	FALSE
mouse	IL6	replicate 1	0.548057	44.1305	43.5824	80	54.478	high spike mouse	0.138234	TRUE
mouse	IL6	replicate 1	0.548057	2.10696	1.5589	3.2	48.7156	low spike mouse	0.138234	TRUE
mouse	IL10	replicate 1	7.28296	45.3888	38.1058	80	47.6323	high spike mouse	0.388059	TRUE
mouse	IL10	replicate 1	7.28296	7.08997	-0.192991	3.2	-6.03098	low spike mouse	0.388059	FALSE
mouse	IL17	replicate 1	1.92888	65.7075	63.7786	80	79.7233	high spike mouse	0.268662	TRUE
mouse	IL17	replicate 1	1.92888	9.49493	7.56606	3.2	236.439	low spike mouse	0.268662	TRUE
mouse	IL18	replicate 1	3.69462	51.1602	47.4655	80	59.3319	high spike mouse	0.0256	TRUE
mouse	IL18	replicate 1	3.69462	15.4069	11.7123	3.2	366.008	low spike mouse	0.0256	FALSE
mouse	IL22	replicate 1	1.19091	43.5746	42.3837	80	52.9796	high spike mouse	0.24217	TRUE
mouse	IL22	replicate 1	1.19091	3.08606	1.89515	3.2	59.2235	low spike mouse	0.24217	TRUE
mouse	IL1b/IL23	replicate 1	25.6281	95.0595	69.4314	80	86.7892	high spike mouse	0.0256	TRUE
mouse	IL1b/IL23	replicate 1	25.6281	30.9206	5.29251	3.2	165.391	low spike mouse	0.0256	FALSE

### Sheet: LOD_Spike_Recovery
cytokine	mammal	lod
IL22	human	0.0638442
IL1b/IL23	human	0.0128
IL6	human	0.0237513
IL10	human	0.0128
IL17	human	0.0128
IL18	human	0.0343972
TNFa	human	0.13207
TNFa	mouse	0.0256
IL6	mouse	0.138234
IL10	mouse	0.388059
IL17	mouse	0.268662
IL18	mouse	0.0256
IL22	mouse	0.24217
IL1b/IL23	mouse	0.0256

### Sheet: tnfa_preliminary_simoa
sample	scaled_conc
GF1	205.25
GF1	207.396
GF1	219.45
GF2	303.699
GF2	413.475
GF2	304.267
GF3	111.451
GF3	135.653
GF3	154.751
Conv1	2742.53
Conv1	2680.98
Conv1	2878.81
Conv2	6117.36
Conv2	6454.45
Conv2	5871.14
Conv3	3097.62
Conv3	3085.62
Conv3	3076.13

### Sheet: tnfa_RT_qPCR
Sample_Name	EQ.Ct
Conv4	34.2952
Conv4	35.8374
Conv4	34.8357
Conv5	undetected
Conv5	undetected
Conv5	36.8921
Conv6	32.5364
Conv6	32.6835
Conv6	34.383
Conv7	35.5272
Conv7	33.8901
Conv7	33.8372
Cdiff1	27.4947
Cdiff1	27.4986
Cdiff1	27.5341
Blank	undetected
Blank	37.0886
Blank	undetected

### Sheet: mouse_time_series_concentration
sample	calculated_conc	day	mouse	cytokine
1-D1/4	104.196	1	1	tnfa
1-D5/4	5.03839	5	1	tnfa
1-D25/4	5.03839	25	1	tnfa
2-D1/4	5.03839	1	2	tnfa
1-D6/48	1758.92	6	1	tnfa
1-D8/48	9098.21	8	1	tnfa
1-D19/48	11396.2	19	1	tnfa
2-D5/4	5.03839	5	2	tnfa
2-D25/4	29.989	25	2	tnfa
3-D1/4	5.03839	1	3	tnfa
3-D5/4	5.03839	5	3	tnfa
2-D6/48	25833.1	6	2	tnfa
2-D8/48	12994.1	8	2	tnfa
2-D19/48	11873.1	19	2	tnfa
3-D25/4	505.996	25	3	tnfa
4-D1/4	31.551	1	4	tnfa
4-D5/4	5.03839	5	4	tnfa
4-D25/4	496.048	25	4	tnfa
3-D6/48	56504.6	6	3	tnfa
3-D8/48	19359.6	8	3	tnfa
3-D19/48	25066.1	19	3	tnfa
4-D6/48	240000	6	4	tnfa
4-D8/48	55637.8	8	4	tnfa
4-D19/48	175414	19	4	tnfa
1-D1/4	0.22406	1	1	il6
1-D5/4	0.776499	5	1	il6
1-D25/4	0.0512	25	1	il6
2-D1/4	0.0512	1	2	il6
1-D6/48	13.6448	6	1	il6
1-D8/48	281.155	8	1	il6
1-D19/48	399.084	19	1	il6
2-D5/4	0.0969752	5	2	il6
2-D25/4	0.658801	25	2	il6
3-D1/4	0.0512	1	3	il6
3-D5/4	0.0512	5	3	il6
2-D6/48	446.976	6	2	il6
2-D8/48	260.39	8	2	il6
2-D19/48	180.401	19	2	il6
3-D25/4	7.73964	25	3	il6
4-D1/4	4.45562	1	4	il6
4-D5/4	0.908476	5	4	il6
4-D25/4	11.7028	25	4	il6
3-D6/48	650.078	6	3	il6
3-D8/48	347.293	8	3	il6
3-D19/48	448.595	19	3	il6
4-D6/48	3868.91	6	4	il6
4-D8/48	918.325	8	4	il6
4-D19/48	1438.01	19	4	il6
1-D1/4	0.01024	1	1	il10
1-D5/4	0.01024	5	1	il10
1-D25/4	0.01024	25	1	il10
2-D1/4	0.01024	1	2	il10
1-D6/48	130.305	6	1	il10
1-D8/48	1577.53	8	1	il10
1-D19/48	2096.23	19	1	il10
2-D5/4	0.777139	5	2	il10
2-D25/4	2.09739	25	2	il10
3-D1/4	0.01024	1	3	il10
3-D5/4	0.01024	5	3	il10
2-D6/48	2165.06	6	2	il10
2-D8/48	1499.6	8	2	il10
2-D19/48	1029.39	19	2	il10
3-D25/4	35.6229	25	3	il10
4-D1/4	2.80703	1	4	il10
4-D5/4	0.01024	5	4	il10
4-D25/4	54.3424	25	4	il10
3-D6/48	3768.48	6	3	il10
3-D8/48	2507.72	8	3	il10
3-D19/48	2506.83	19	3	il10
4-D6/48	17094.6	6	4	il10
4-D8/48	4755.26	8	4	il10
4-D19/48	8151.4	19	4	il10
1-D1/4	0.0114487	1	1	il17
1-D5/4	0.01024	5	1	il17
1-D25/4	0.0852398	25	1	il17
2-D1/4	0.105444	1	2	il17
1-D6/48	272.728	6	1	il17
1-D8/48	2623.73	8	1	il17
1-D19/48	1244.52	19	1	il17
2-D5/4	0.01024	5	2	il17
2-D25/4	4.78557	25	2	il17
3-D1/4	0.01024	1	3	il17
3-D5/4	0.3393	5	3	il17
2-D6/48	2003.51	6	2	il17
2-D8/48	4179.58	8	2	il17
2-D19/48	930.208	19	2	il17
3-D25/4	76.417	25	3	il17
4-D1/4	4.77264	1	4	il17
4-D5/4	0.01024	5	4	il17
4-D25/4	47.9632	25	4	il17
3-D6/48	2458.12	6	3	il17
3-D8/48	4275.02	8	3	il17
3-D19/48	904.885	19	3	il17
4-D6/48	19814.6	6	4	il17
4-D8/48	3950.72	8	4	il17
4-D19/48	9556.15	19	4	il17
1-D1/4	1.17076	1	1	il18
1-D5/4	2.72748	5	1	il18
1-D25/4	0.230278	25	1	il18
2-D1/4	0.230278	1	2	il18
1-D6/48	420.141	6	1	il18
1-D8/48	3226.11	8	1	il18
1-D19/48	4989.56	19	1	il18
2-D5/4	7.66761	5	2	il18
2-D25/4	2.83708	25	2	il18
3-D1/4	0.230278	1	3	il18
3-D5/4	0.230278	5	3	il18
2-D6/48	4939.71	6	2	il18
2-D8/48	4300.55	8	2	il18
2-D19/48	2529.36	19	2	il18
3-D25/4	66.8109	25	3	il18
4-D1/4	13.3994	1	4	il18
4-D5/4	21.1098	5	4	il18
4-D25/4	118.981	25	4	il18
3-D6/48	9810.78	6	3	il18
3-D8/48	5933.27	8	3	il18
3-D19/48	5082.81	19	3	il18
4-D6/48	36956.3	6	4	il18
4-D8/48	8852.04	8	4	il18
4-D19/48	21428.3	19	4	il18
1-D1/4	0.110484	1	1	il22
1-D5/4	0.110484	5	1	il22
1-D25/4	0.110484	25	1	il22
2-D1/4	0.110484	1	2	il22
1-D6/48	264.818	6	1	il22
1-D8/48	1892.69	8	1	il22
1-D19/48	2347.63	19	1	il22
2-D5/4	0.110484	5	2	il22
2-D25/4	8.2185	25	2	il22
3-D1/4	0.110484	1	3	il22
3-D5/4	0.110484	5	3	il22
2-D6/48	3295.35	6	2	il22
2-D8/48	2578.54	8	2	il22
2-D19/48	1135.26	19	2	il22
3-D25/4	158.873	25	3	il22
4-D1/4	20.9667	1	4	il22
4-D5/4	0.110484	5	4	il22
4-D25/4	69.3384	25	4	il22
3-D6/48	8865.27	6	3	il22
3-D8/48	3961.34	8	3	il22
3-D19/48	3814.99	19	3	il22
4-D6/48	26812.3	6	4	il22
4-D8/48	5826.76	8	4	il22
4-D19/48	5153.17	19	4	il22
1-D1/4	15.8813	1	1	il1b
1-D5/4	9.34088	5	1	il1b
1-D25/4	11.4459	25	1	il1b
2-D1/4	9.34088	1	2	il1b
1-D6/48	1631.62	6	1	il1b
1-D8/48	14308.8	8	1	il1b
1-D19/48	12974.9	19	1	il1b
2-D5/4	9.34088	5	2	il1b
2-D25/4	43.4133	25	2	il1b
3-D1/4	9.34088	1	3	il1b
3-D5/4	9.34088	5	3	il1b
2-D6/48	19384.9	6	2	il1b
2-D8/48	14549.8	8	2	il1b
2-D19/48	8577.43	19	2	il1b
3-D25/4	704.86	25	3	il1b
4-D1/4	78.7033	1	4	il1b
4-D5/4	9.34088	5	4	il1b
4-D25/4	228.806	25	4	il1b
3-D6/48	30562.8	6	3	il1b
3-D8/48	18986.3	8	3	il1b
3-D19/48	14042.2	19	3	il1b
4-D6/48	105491	6	4	il1b
4-D8/48	27918.6	8	4	il1b
4-D19/48	59341	19	4	il1b

### Sheet: ici_samples_concentrations
patient_id	group	il22	il23	il6	il10	il17	il18	tnfa
350	NR	0.0768	0.221484	0.134826	387.177	0.255835	1200	72.5445
526	R	0.0768	0.221484	0.12991	0.329299	0.766707	0.325203	26.321
1750	NR	0.0768	0.221484	0.122424	0.0806856	0.255835	1.05958	0.0768
1869	NR	0.0768	0.221484	0.122424	3.11674	0.255835	3.82436	0.850519
2027	NR	0.0768	0.221484	1.66365	179.64	0.255835	17.2844	32.036
2067	R	0.0768	0.221484	0.122424	4.81865	0.255835	0.395599	0.215736
2184	NR	0.0768	0.221484	0.122424	0.0768	0.255835	0.332974	0.0768
2472	NR	0.0768	0.221484	0.122424	4.95189	0.255835	464.033	17.1183
2538	R	0.0768	6.69644	0.241287	0.23881	0.255835	0.242514	31.5333
2792	NR	0.0768	0.221484	0.122424	0.577373	0.255835	3.10751	0.663941
2877	R	0.0768	1.55428	0.122424	0.0936872	0.255835	0.268735	0.684474
3234	NR	0.0768	0.221484	0.122424	1.22192	0.255835	0.310283	9.55897
3335	R	0.0768	0.221484	0.153389	0.144311	0.559747	0.704735	3.53885
3344	NR	0.0768	0.221484	0.131313	57.0816	0.432937	1.99291	2.49113
3419	R	0.0768	0.976983	0.161437	265.305	0.255835	186.825	107.471
2132	R	0.0768	27.6779	0.122424	0.0768	0.255835	0.111863	11.0901
2409	R	0.654203	27.187	0.122424	10.5543	0.255835	3.48404	57.8725
2690	R	0.372541	16.2701	0.122424	9.27493	0.255835	0.861755	29.0802
2907	R	0.0768	1.02479	0.122424	1200	0.255835	1200	97.6032
3032	R	0.879594	0.221484	0.122424	0.0768	0.255835	0.111863	0.0768
3137	R	0.338512	16.2314	0.122424	12.115	0.255835	1.76877	7.16545

### Sheet: ibd_samples_concentrations
sample	type	IL10	IL17	IL18	IL22	IL23	IL6	TNFa
IBD1	UC+symptoms	36.5334	2.08209	23.9323	5.37006	0.1024	0.19001	1.05656
IBD10	UC-symptoms	11.5219	0.1024	0.275178	0.510753	187.476	0.19001	1.05656
IBD11	UC-symptoms	2.08142	0.1024	4.45621	0.510753	0.1024	0.19001	1.05656
IBD12	UC-symptoms	1.29106	0.1024	0.275178	0.510753	0.1024	0.19001	1.05656
IBD13	UC-symptoms	0.1024	0.1024	0.742131	0.510753	5.15942	4.85569	1.05656
IBD14	UC-symptoms	1600	0.1024	1600	0.510753	53.4026	10.9919	120.983
IBD15	UC-symptoms	66.1968	0.1024	8.14981	0.510753	56.0313	0.297947	1.05656
IBD16	UC-symptoms	0.916809	0.1024	0.275178	0.510753	0.1024	0.19001	1.05656
IBD17	control	91.0232	0.1024	23.9604	0.510753	0.1024	0.19001	1.05656
IBD18	control	8.44937	0.1024	0.275178	0.510753	0.1024	0.19001	4.55572
IBD19	control	7.69896	0.490741	3.30321	0.510753	13.1611	0.473972	96.5502
IBD2	UC+symptoms	0.852688	2.33148	0.275178	0.510753	0.1024	0.19001	1.05656
IBD20	control	1.7859	0.1024	0.275178	0.510753	0.1024	0.19001	1.05656
IBD21	control	0.128549	0.1024	0.275178	0.510753	1.96214	0.19001	1.05656
IBD22	control	0.795645	0.1024	1.02144	0.510753	0.1024	0.19001	1.05656
IBD23	control	0.16066	0.1024	0.275178	0.510753	15.0309	0.585549	1.05656
IBD24	control	0.1024	0.1024	0.275178	0.510753	0.1024	0.19001	1.05656
IBD3	UC+symptoms	57.3477	16.605	87.7475	1.29634	4.6213	10.6565	15.046
IBD4	UC+symptoms	6.16036	0.1024	8.1426	7.18595	36.0386	0.19001	1.05656
IBD5	UC+symptoms	724.108	12.3047	532.582	0.510753	0.1024	4.6837	8.28591
IBD6	UC+symptoms	7.95145	0.1024	4.40758	3.96675	0.1024	0.19001	1.05656
IBD7	UC+symptoms	1.45781	0.1024	1.06574	2.93522	0.628044	0.330328	1.05656
IBD8	UC+symptoms	5.07145	0.682401	11.1589	0.510753	7.29425	6.44683	13.7503
IBD9	UC-symptoms	7.81806	0.1024	0.275178	0.510753	0.1024	8.45038	1.05656
