## Supplementary material for "Attomolar fecal cytokine profiling reveals gut immune dynamics and disease states": All Tables: reagent_tables.xlsx

### Sheet: Table R1
Table S1. Antibodies and recombinant protein standards used in MOSAIC assays.
Analyte	Capture Antibody	Detector Antibody	Recombinant Protein
Mouse	MAB401	BAF401	401-ML
IL-1β	(R&D Systems)	(R&D Systems)	(R&D Systems)
Mouse	MAB406	BAF406	406-ML
IL-6	(R&D Systems)	(R&D Systems)	(R&D Systems)
Mouse	MAB417	BAF417	417-ML
IL-10	(R&D Systems)	(R&D Systems)	(R&D Systems)
Mouse	ab242038	ab242038	DY421
IL-17	(Abcam)	(Abcam)	(R&D Systems)
Mouse	ab241886	ab241886	ab218808
IL-18	(Abcam)	(Abcam)	(Abcam)
Mouse	ab244017	ab244017	DY582
IL-22	(Abcam)	(Abcam)	(R&D Systems)
Mouse	506102	516003	410-MT
TNF-α	(Biolegend)	(Biolegend)	(R&D Systems)
Human	MAB206	BAF206	206-IL-010
IL-6	(R&D Systems)	(R&D Systems)	(R&D Systems)
Human	506802	501501	217-IL-005
IL-10	(Biolegend)	(Biolegend)	(R&D Systems)
Human	ab241882	ab241882	ab100556
IL-17	(Abcam)	(Abcam)	(Abcam)
Human	D044-3	D045-6	B003-5
IL-18	(R&D Systems)	(R&D Systems)	(R&D Systems)
Human	ab241884	ab241884	ab280331
IL-22	(Abcam)	(Abcam)	(Abcam)
Human	ab241817	ab241817	ab106889
IL-23	(Abcam)	(Abcam)	(Abcam)
Human	D044-3	D045-3	B003-5
TNF-α	(R&D Systems)	(R&D Systems)	(R&D Systems)

### Sheet: Table R2
Table S2. Sequences of the DNA primer, template, and probe used in the MOSAIC assays in this work.
Bolded sequences denote complementary regions in the primer and template. Asterisks (*) indicate the presence of phosphorothioated nucleic acid bases, incorporated to inhibit exonuclease degradation. The term “invdT” signifies an inverted dT at the 3’-end of the probes, creating a 3’-3’ linkage that prevents degradation by 3’ exonucleases and hinders extension by DNA polymerases.
Primer	5’-Azide- TTTTTTTTTTTTTTTTAGACACCGTTCCTTGGACAGA*G*C
Template	5’-Phosphate-GAACGGTGTCTATTATGTCCTATCCTCAGCTATTATGTCCTATCCTCAGC TATTATGTCCTATCCTCAGCTCTGTCCAAG
Probe	5’-[ATTO 647N or ATTO 565]- TATTATGTCCTATCCTCAGC -InvdT

### Sheet: Table R3
Table S3. Coupling conditions for the antibody-coated capture beads used in this work.
The parameters were either selected based on prior studies (26,27,37) or optimized through this study.
Analyte	Bead Type	Starting Bead Number	Coupling Temperature	EDC (µL)	Capture Antibody (µg)
Mouse	488 multiplex beads	4.2 × 108	room temperature	10	60
IL-1β
Mouse	488 multiplex beads	4.2 × 108	room temperature	6	30
IL-6
Mouse	488 multiplex beads	4.2 × 108	4°C	9	60
IL-10
Mouse	488 multiplex beads	4.2 × 108	4°C	9	60
IL-17
Mouse	488 multiplex beads	2.8 × 108	room temperature	8	80
IL-18
Mouse	488 multiplex beads	2.8 × 108	room temperature	7	70
IL-22
Mouse	488 multiplex beads	2.8 × 108	room temperature	10	60
TNF-α
Human	488 multiplex bead		room temperature	10	100
IL-6		2.8 × 108
Human	488 multiplex bead	2.8 × 108	room temperature	10	60
IL-10
Human	488 multiplex bead	4.2 × 108	4°C	9	60
IL-17
Human	488 multiplex bead	4.2 × 108	4°C	9	60
IL-18
Human	488 multiplex beads	4.2 × 108	4°C	9	60
IL-22
Human	488 multiplex beads	2.8 × 108	room temperature	10	80
IL-23
Human	488 multiplex beads	4.2 × 108	4°C	9	60
TNF-α

### Sheet: Table R4
Table S4. Assay conditions used for MOSAIC assays in this work.
Analyte	MOSAIC Assay Bead Number	Assay Type	Detector Antibody (µg/mL)	MOSAIC
				Streptavidin-DNA (pM)	Incubation Times (minutes)
Single-plex Assays
Mouse	30,000	2-step	0.6	300	60-15
IL-1β
Mouse	30,000	2-step	0.3	300	60-15
IL-6
Mouse	30,000	3-step	0.3	150	60-10-10
IL-10
Mouse	20,000	2-step	0.3	300	60-15
IL-17
Mouse	20,000	3-step	0.1	150	60-10-10
IL-18
Mouse	20,000	2-step	0.3	300	60-15
IL-22
Mouse	30,000	2-step	0.3	300	60-15
TNF-α
Human	50,000	2-step	0.3	300	60-15
IL-6
Human	50,000	3-step	0.3	200	60-10-10
IL-10
Human	30,000	2-step	0.2	300	60-15
IL-17
Human	30,000	3-step	0.1	150	60-10-10
IL-18
Human	30,000	2-step	0.2	300	60-15
IL-22
Human	30,000	2-step	0.2	300	60-15
IL-23
Human	50,000	2-step	0.3	300	60-15
TNF-α
