## Supplementary material for "Attomolar fecal cytokine profiling reveals gut immune dynamics and disease states": All Tables: statistical_data_tables.xlsx

### Sheet: mouse_time_series
	W_observed	p_value	adjusted_p_value
tnfa	0.352778	0.0385481	0.0449728
il6	0.669444	0.00179991	0.00489976
il10	0.466667	0.0129494	0.0181291
il17	0.255556	0.19509	0.19509
il18	0.658333	0.0020999	0.00489976
il22	0.505556	0.000899955	0.00489976
il1b	0.458333	0.00634968	0.0111119

### Sheet: ibd_kruskal_tests
cytokine	statistic	p_value	p_value_adj
TNFa	0.870492	0.647105	0.647105
IL6	1.87615	0.39138	0.547932
IL10	2.26724	0.321867	0.547932
IL17	9.80006	0.00744637	0.0260623
IL18	5.175	0.0752078	0.175485
IL22	11.8966	0.00261034	0.0182724
IL23	0.968233	0.616241	0.647105

### Sheet: ibd_MWU_tests
cytokine	group1	group2	statistic	p_value	p_value_adj
IL17	UC+symptoms	UC-symptoms	52	0.012777	0.025554
IL17	UC+symptoms	control	50.5	0.0298407	0.044761
IL17	UC-symptoms	control	28	0.381574	0.457889
IL22	UC+symptoms	UC-symptoms	52	0.012777	0.025554
IL22	UC+symptoms	control	52	0.012777	0.025554
IL22	UC-symptoms	control	32	1	1

### Sheet: it_MWU_tests
cytokine	statisic	p_value	corrected_p_value
il22	72	0.0697039	0.23782
il23	90	0.00388888	0.0272221
il6	54	1	1
il10	49	0.748804	0.873604
il17	58	0.682917	0.873604
il18	30.5	0.101923	0.23782
tnfa	69	0.302161	0.528781
